# Loss of FBXO11 function establishes a stem cell program in acute myeloid leukemia through dysregulation of mitochondrial LONP1

**DOI:** 10.1101/2022.09.10.507366

**Authors:** Angela Ya-Chi Mo, Hayle Kincross, Xuan Wang, Linda Ya-Ting Chang, Gerben Duns, Franziska Mey, Zurui Zhu, Harwood Kwan, Tammy Lau, T. Roderick Docking, Jessica Tran, Shane Colborne, Se-Wing Grace Cheng, Shujun Huang, Nadia Gharaee, Elijah Willie, Jihong Jiang, Jeremy Parker, Joshua Bridgers, Davis Wood, Ramon Klein Geltink, Gregg B. Morin, Aly Karsan

## Abstract

Acute myeloid leukemia (AML) is an aggressive cancer with very poor outcomes. To identify additional drivers of leukemogenesis, we analyzed sequence data from 1,727 unique individual AML patients, which revealed mutations in ubiquitin ligase family genes in 11.2% of adult AML samples with mutual exclusivity. The Skp1/Cul1/Fbox (SCF) E3 ubiquitin ligase complex gene *FBXO11* was the most significantly downregulated gene of the SCF complex in AML. FBXO11 catalyzes K63-linked ubiquitination of a novel target, LONP1, which promotes entry into mitochondria, thereby enhancing mitochondrial respiration. Reduced mitochondrial respiration secondary to *FBXO11* depletion imparts myeloid-biased stem cell properties in primary CD34^+^ hematopoietic stem progenitor cells (HSPC). In a human xenograft model, depletion of FBXO11 cooperated with *AML1-ETO* and mutant *KRAS*^G12D^ to generate serially transplantable AML enriched for primitive cells. Our findings suggest that reduced FBXO11 primes HSPC for myeloid-biased self-renewal through attenuation of LONP1-mediated regulation of mitochondrial respiration.
