## Supplementary material for "Loss of FBXO11 function establishes a stem cell program in acute myeloid leukemia through dysregulation of mitochondrial LONP1": Table S3

### Sheet: Sheet1
Table S3. SCF gene expression volcano plot (Fig. 2a)
gene	Bonferroni	AML	CD34pos	log2ratio
FBXO11	1.97729e-20	8.45022	10.169	-0.267112
FBXO4	4.31354e-14	5.32756	7.4102	-0.476038
FBXO21	1.44948e-13	5.56638	7.11099	-0.353311
SKP1	1.88375e-12	11.0777	11.6531	-0.0730538
SKP2	3.71377e-10	8.07403	9.43068	-0.224073
FBXW11	1.5315e-09	7.74231	8.47911	-0.131148
FBXO22	4.16941e-09	5.94298	7.19228	-0.275264
FBXO2	8.91015e-09	5.5936	5.06662	0.142754
FBXW10	1.17991e-08	3.48846	2.63662	0.4039
FBXW4P1	4.15459e-08	4.92105	4.09621	0.264677
CUL4A	7.28593e-07	8.83911	9.44518	-0.0956782
FBXO34	7.97203e-06	8.26179	8.71246	-0.076626
KDM2B	5.35344e-05	8.73715	9.30186	-0.0903555
FBXO45	8.25689e-05	7.12089	7.92445	-0.154252
FBXO46	9.74597e-05	4.88654	5.41959	-0.149371
FBXO40	0.000229587	3.88999	3.49945	0.152637
FBXO44	0.000250001	5.74443	5.04373	0.187674
FBXO32	0.000296821	4.70857	4.05517	0.215526
CUL3	0.000463527	10.2382	10.5568	-0.0442061
FBXO24	0.00049687	5.3733	4.93675	0.122248
CDRT1	0.000579751	5.68113	5.24843	0.11429
FBXO27	0.000683579	3.32963	2.91114	0.193776
FBXO9	0.000936	9.66161	10.2713	-0.0882894
CUL2	0.00100095	6.26911	6.97509	-0.153951
FBXO3	0.0016037	7.70108	8.12397	-0.0771257
FBXO8	0.00259936	4.31695	5.02902	-0.220263
FBXO28	0.00411042	6.23238	6.90573	-0.14801
FBXL5	0.00626606	8.8741	8.49358	0.0632279
FBXO6	0.00704868	4.52267	3.75426	0.268645
FBXL12	0.00837048	7.54591	7.00429	0.107457
FBXL6	0.0106106	5.64689	5.19155	0.12129
FBXL4	0.0110466	5.73356	6.25896	-0.126493
FBXL15	0.0217664	4.61987	5.02258	-0.120577
CCNF	0.0258374	6.46847	6.97179	-0.108104
FBXL20	0.0278614	6.71822	7.31323	-0.122429
FBXO31	0.062221	6.06403	6.91583	-0.189626
FBXL8	0.0818718	4.63857	4.29484	0.111076
KDM2A	0.0989173	8.61522	8.89318	-0.0458128
CUL1	0.101034	8.42169	8.72258	-0.0506439
FBXO25	0.103737	5.94654	6.37058	-0.0993755
FBXO38	0.15697	6.76135	7.29199	-0.109001
FBXL7	0.211778	4.07794	3.82532	0.0922591
FBXW5	0.220036	6.20681	5.75187	0.10982
FBXL18	0.225488	6.82987	6.51492	0.0681119
FBXW2	0.255702	7.49645	7.86581	-0.0693878
CUL4B	0.280942	8.40673	8.69522	-0.0486766
FBXL2	0.332631	4.07509	3.71212	0.134588
FBXL22	0.517063	3.00956	2.76334	0.123135
FBXL14	0.598418	8.22075	8.44683	-0.0391398
FBXO42	0.637248	6.38656	6.06833	0.0737383
FBXL21	0.641829	3.19797	3.01904	0.0830658
FBXO18	0.651023	6.4816	6.93004	-0.0965126
FBXW7	0.966807	7.64247	7.9247	-0.0523165
BTRC	1	6.38379	6.67466	-0.064283
CUL5	1	7.93235	7.78245	0.0275249
CUL9	1	7.27361	7.31445	-0.00807789
FBXL13	1	4.23486	4.05201	0.0636751
FBXL16	1	4.24965	4.14644	0.0354713
FBXL17	1	5.84997	6.13733	-0.0691808
FBXL3	1	8.6049	8.50205	0.0173466
FBXO10	1	5.28665	5.08859	0.0550864
FBXO15	1	3.70823	4.0208	-0.11675
FBXO16	1	3.09706	3.20548	-0.0496401
FBXO30	1	5.89967	6.05325	-0.0370742
FBXO33	1	7.25865	7.14324	0.0231222
FBXO36	1	4.0747	4.04701	0.00983872
FBXO39	1	3.2355	3.18273	0.0237232
FBXO41	1	7.70767	7.48792	0.0417292
FBXO43	1	4.99037	5.17625	-0.0527601
FBXO5	1	6.94547	6.9276	0.0037165
FBXO7	1	9.56101	9.77729	-0.0322722
FBXW12	1	10.3414	10.2943	0.00659025
FBXW4	1	6.58914	6.39922	0.0421928
FBXW8	1	5.03036	4.9891	0.0118799
FBXW9	1	5.21169	5.46259	-0.067832
