## Supplementary material for "Loss of FBXO11 function establishes a stem cell program in acute myeloid leukemia through dysregulation of mitochondrial LONP1": Table S5

### Sheet: Sheet1
Table S5. Co-immunoprecipitating proteins with FLAG-FBXO11 detected by MS/MS
54 co-immunoprecipitated proteins with FLAG-FBXO11 detected by MS/MS,									38 co-immunoprecipitated proteins with FLAG-FBXO11 detected by MS/MS,
without Benzonase® treatment. (n = 3 independent replicates)									with Benzonase® treatment. (n = 4 independent replicates)
Protein	ratio1	ratio2	ratio3	PES_n	log2(proA)	log2(cvT)			Protein	ratio1	ratio2	ratio3	ratio4	PESn	log2(proA)	log2(cvT)
SKP1	9.37	12.55	5.34	1	3.18	1.88			FBXO11	4.49	4.52	4.48	4.91	1	2.2	-2.93
FBXO11	6.1	6.32	3.86	0.83	2.44	1.22			ABCF1	3.21	3.29	3.55	3.78	0.87	1.79	-5.97
VARS	2.69	2.68	2.26	0.72	1.35	-0.17			CUL1	2.84	2.91	2.82	2.71	0.79	1.5	-3.91
PLCD1	2.33	2.06	2.29	0.72	1.16	-0.74			SKP1	2.2	2.47	2.31	1.44	0.7	1.07	-4.64
CUL1	4.06	4.55	2.65	0.7	1.91	1.29			GLO1	1.89	2.08	1.99	1.09	0.65	0.82	-2.79
RPL27	1.43	1.47	1.5	0.69	0.55	-2.09			ZYX	1.43	1.54	1.57	1.33	0.63	0.55	-6.6
RPL10	1.48	1.43	1.38	0.68	0.52	-1.66			CLNS1A	1.56	1.52	1.62	1.54	0.63	0.64	-3.16
COPS2	3.35	3.33	2.27	0.68	1.58	0.93			THAP5	1.88	1.8	1.31	0.97	0.62	0.58	-4.38
RBM14	2.67	3.05	2.16	0.68	1.39	0.67			FECH	1.16	1.35	1.44	1.87	0.62	0.54	-5.26
NUP205	1.21	1.26	1.26	0.67	0.31	-2.07			EEF1B2	1.56	1.79	1.56	1.15	0.62	0.6	-2.99
RPL34	1.32	1.25	1.31	0.67	0.37	-1.74			CHD7	1.64	1.77	1.23	0.89	0.62	0.47	-7.53
RPL7	2.01	2.01	1.68	0.67	0.93	-0.11			YTHDC1	1.5	1.45	1.35	1.09	0.61	0.43	-6.57
FBL	1.39	1.27	1.32	0.67	0.41	-1.26			BPNT1	1.59	1.45	1.66	0.69	0.61	0.43	-6.36
PRAME	1.35	1.46	1.33	0.67	0.46	-1.06			C1QBP	1.36	1.1	1.67	1.3	0.61	0.44	-4.92
HIST1H1B	1.2	1.13	1.21	0.66	0.24	-1.52			DEK	1.47	1.29	1.46	1.07	0.61	0.4	-5.57
RPS24	1.2	1.17	1.29	0.66	0.29	-1.14			TAGLN2	1.38	1.58	1.63	0.72	0.61	0.41	-4.84
NACA	1.4	1.29	1.25	0.66	0.39	-0.84			TXNDC17	1.61	1.65	1.41	0.94	0.61	0.49	-3.15
RPL7A	1.25	1.35	1.19	0.65	0.34	-0.77			IDI1	1.27	1.57	1.24	1.17	0.6	0.39	-4.76
NPM1	1.38	1.21	1.25	0.65	0.36	-0.7			P4HA1	1.39	1.34	1.19	1.33	0.6	0.39	-4.44
RPL13A	1.25	1.36	1.19	0.65	0.34	-0.72			IDH3A	1.37	1.45	1.34	1.12	0.6	0.4	-3.99
YBX1	1.26	1.32	1.15	0.64	0.32	-0.65			LONP1	1.42	1.36	1.3	1.31	0.6	0.43	-3.14
RPLP0	1.24	1.47	1.35	0.64	0.44	-0.34			PSMB2	1.26	1.25	1.44	1.13	0.6	0.35	-4.68
DDX21	1.29	1.24	1.12	0.64	0.29	-0.6			SREK1IP1	1.52	1.41	1.31	0.99	0.6	0.39	-3.68
LONP1	1.98	1.79	1.51	0.64	0.81	0.31			PSMD14	1.29	1.29	1.46	1.05	0.6	0.35	-4.54
RPL11	1.26	1.27	1.11	0.64	0.28	-0.52			AIMP2	1.39	1.24	1.34	1.14	0.6	0.35	-4.05
THAP5	3.25	3.14	2	0.64	1.48	1.2			LRRC37A2	1.14	1.24	1.23	1.28	0.59	0.29	-5.46
NCL	1.66	1.56	1.33	0.64	0.6	0.04			CLIC2	1.25	1.36	1.33	1.13	0.59	0.34	-3.56
ILF3	1.42	1.25	1.2	0.63	0.37	-0.29			PPIH	1.36	1.53	1.34	0.98	0.59	0.38	-3.06
RBM28	1.27	1.17	1.43	0.62	0.37	-0.08			TMED6	1.38	1.45	1.31	1.18	0.59	0.41	-2.7
RPL10A	1.68	1.83	1.38	0.62	0.7	0.38			NOA1	1.22	1.3	1.19	1.23	0.59	0.3	-3.55
RPL21	1.45	1.48	1.19	0.62	0.46	0.11			BLVRB	1.16	1.38	1.36	1.23	0.58	0.36	-2.4
HNRNPA0	1.28	1.34	1.61	0.62	0.5	0.23			LASP1	1.29	1.38	1.32	1.09	0.58	0.34	-2.46
ILF2	1.53	1.23	1.26	0.61	0.42	0.23			STAMBP	1.21	1.22	1.22	1.11	0.58	0.25	-3.16
RPS26	1.11	1.32	1.4	0.61	0.35	0.15			RPS12	1.43	1.49	1.37	0.9	0.58	0.38	-2.05
HNRNPA0	1.28	1.34	1.61	0.62	0.5	0.23			ACAT1	1.38	1.43	1.43	1.1	0.57	0.42	-1.5
ILF2	1.53	1.23	1.26	0.61	0.42	0.23			MAT2A	1.2	1.21	1.21	1.29	0.56	0.3	-1.79
RPS26	1.11	1.32	1.4	0.61	0.35	0.15			UBE2M	1.22	1.24	1.31	1.11	0.56	0.29	-1.62
C8orf59	1.1	1.24	1.39	0.61	0.31	0.15			SRP9	1.31	1.29	1.28	1.09	0.56	0.31	-1.48
RPL18A	1.99	2.22	3.2	0.6	1.3	1.27			METTL2B	1.3	1.38	1.14	1.2	0.55	0.33	-1.18
RPS15A	1.3	1.46	1.08	0.59	0.36	0.46			ARF4	1.23	1.19	1.21	1.24	0.54	0.29	-1.23
C1orf131	1.3	1.06	1.44	0.59	0.34	0.5			CLIC1	1.38	1.38	1.38	1.03	0.51	0.37	-0.4
TRMT10C	1.04	1.43	1.47	0.57	0.39	0.75			PFN1	1.61	1.59	1.6	1.01	0.46	0.54	0.41
UTP14A	1.74	1.24	1.29	0.57	0.51	0.86
RPL3	2.96	2.87	1.56	0.56	1.3	1.56
HSD17B10	1.13	1.56	1.79	0.56	0.58	1.05
KPNA2	1.54	1.63	1.06	0.56	0.5	1
MYBBP1A	1.34	0.96	1.47	0.55	0.33	0.97
BYSL	1.22	0.99	1.53	0.54	0.32	1.01
ELOF1	0.97	1.6	1.28	0.53	0.36	1.18
RPL30	1.23	2	1.33	0.52	0.6	1.35
GPRASP1	1.24	0.85	1.42	0.51	0.22	1.21
RPL32	0.95	1.26	1.67	0.5	0.37	1.37
MYH1	2.12	2.83	1.25	0.49	1.05	1.82
RBMX	1.35	0.81	1.59	0.47	0.32	1.57
MYH4	1.74	2.24	1	0.46	0.73	1.8
TPM1	2.35	3.72	1.32	0.45	1.3	2.18
STAU1	1.64	1.27	0.72	0.42	0.27	1.84
ACTN2	1.76	4.04	1.17	0.32	1.22	2.59
ACTA2	2.16	5.53	1.18	0.29	1.57	2.84
MYH3	1.15	5.46	1.51	0.19	1.44	3.03
