## Supplementary material for "Loss of FBXO11 function establishes a stem cell program in acute myeloid leukemia through dysregulation of mitochondrial LONP1": Table S6

### Sheet: Sheet1
Table S6. CD34+ cell quantification from LTC to xenotransplant endpoint
	LTC		In vivo		BM CD34+ output per initial LTC CD34+ cell input	standard deviation
	Starting #CD34+ cells	#CD34+ cells at harvest	In vivo starting #CD34+ cells/mouse	#CD34+ cells at endpoint BM
EV (9)	2499.67	13663	1500	1.26	0.00459138	0
KA (9)	2539	287168	23622.2	36.99	0.177107	0.331313
FKA (9)	2439	1.16129e+06	53557.8	675000	6000.83	350.301
